# *Rhizobium rhizogenes* A4-derived strains mediate hyper-efficient transient gene expression in *Nicotiana benthamiana* and other solanaceous plants

**DOI:** 10.1101/2024.11.30.626145

**Authors:** Juan Carlos Lopez-Agudelo, Foong-Jing Goh, Sopio Tchabashvili, Yu-Seng Huang, Ching-Yi Huang, Kim-Teng Lee, Yi-Chieh Wang, Yu Wu, Hao-Xun Chang, Chih-Horng Kuo, Erh-Min Lai, Chih-Hang Wu

## Abstract

Agroinfiltration, a method utilizing agrobacteria to transfer DNA into plant cells, is widely used for transient gene expression in plants. Besides the commonly used *Agrobacterium* strains, *Rhizobium rhizogenes* can also introduce foreign DNA into host plants for gene expression. While many *R. rhizogenes* strains have been known for inducing hairy root symptoms, their use for transient expression has not been fully explored. Here, we showed that *R. rhizogenes* A4 outperformed all other tested agrobacterial strains in agroinfiltration experiments on leaves of *Nicotiana benthamiana* and other solanaceous plants. By conducting an agroinfiltration screening in *N. benthamiana* leaves using various agrobacterial strains carrying the RUBY reporter gene cassette, we discovered that A4 mediates the strongest and fastest transient expression. Utilizing the genomic information, we developed a collection of disarmed and modified strains derived from A4. By performing vacuum infiltration assays, we demonstrated that these A4-derived strains efficiently transiently transform 6-week-old *N. benthamiana* leaves, showing less sensitivity to the age of plants compared to the laboratory strain GV3101. Furthermore, we performed agroinfiltration using AS109, an A4-derived disarmed strain, on the leaves of tomato, pepper, and eggplant. Remarkably, AS109 mediated transient gene expression on tested solanaceous plants more effectively than all the tested commonly used agrobacterial strains. This discovery paves the way for establishing *R. rhizogenes* A4-derived strains as a new option for enhancing transient expression in *N. benthamiana* and facilitating the functional study of plant genes in other solanaceous species.
