## Supplementary material for "*Rhizobium rhizogenes* A4-derived strains mediate hyper-efficient transient gene expression in *Nicotiana benthamiana* and other solanaceous plants": Table S1. List of agrobacterial strains used in this study.

### Sheet: Sheet1
Table S1. List of agrobacterial strains used in this study.
Name	Chromosome background	Ti plasmid	Ti type	strain type	Species	Genomospecies	Biovar	Reference
CFBP5473	CFBP5473	pTiCFBP5473	Type X	natural isolate	A. larrymoorei		Biovar 1-like
CG678	CG678	pTiCG678	Type V	natural isolate	A. vitis		Biovar 3
CG78	CG78	pTiCG78	Type V	natural isolate	A. vitis		Biovar 3
A47a	A47a	pTi	Type III	natural isolate	A. fabacearum	G1	Biovar 1
AF82/95	AF82/95	pTi	Type II	natural isolate	A. fabacearum	G1	Biovar 1
Ach5	Ach5	pTiAch5	Type II	natural isolate	A. fabacearum	G1	Biovar 1	Ooms et al., 1981
A51	A51	pTi	Type III	natural isolate	A. fabacearum	G1	Biovar 1
G 8.3	G 8.3	pTi	Type Ia	natural isolate	A. fabacearum	G1	Biovar 1
P22/94	P22/94	pTi	Type Ib	natural isolate	A. fabacearum	G1	Biovar 1
W9/94	W9/94	pTi	Type Ia	natural isolate	A. fabacearum	G1	Biovar 1
Q15/94	Q15/94	pTi	Type VI	natural isolate	A. fabacearum	G1	Biovar 1
13-2099-1-2	13-2099-1-2	pTi	Type Ib	natural isolate	A. fabacearum	G1	Biovar 1
IL30	IL30	pTi	Type Ib	natural isolate	A. fabacearum	G1	Biovar 1
LBA4404	Ach5	pAL4404		disarmed strain	A. fabacearum	G1	Biovar 1	Hoekema et al., 1983
LMG 305	LMG 305	pTi	Type Ib	natural isolate	A. radiobacter	G4	Biovar 1
O54/95	O54/95	pTi	Type Ia	natural isolate	A. radiobacter	G4	Biovar 1
EML4	unknown	pTiC58	Type Ia	natural isolate or chimeric strain	A. radiobacter	G4	Biovar 1
1D1460	1D1460	pTi1D1460	Type Ia	natural isolate	A. radiobacter	G4	Biovar 1
W10/94	W10/94	pTi	Type Ib	natural isolate	A. radiobacter	G4	Biovar 1
B140/95	B140/95	pTi	Type II	natural isolate	A. radiobacter	G4	Biovar 1
Di1519	Di1519	pTi	Type II	natural isolate	A. radiobacter	G4	Biovar 1
LMG 267	LMG 267	pTi	Type II	natural isolate	A. radiobacter	G4	Biovar 1
1D1609	1D1609	pTi1D1609	Type II	natural isolate	A. deltaense	G7_a	Biovar 1
Roselle	Unknown	Unknown	Unknown	natural isolate	A. deltaense	G7	Biovar 1
CFBP4996	CFBP4996	pTiCFBP4996	Type XI	natural isolate	A. deltaense	G7	Biovar 1
K599	K599	Ri	Type I (Ri)	natural isolate	A. deltaense	G7_c	Biovar 1
NCPPB 2655	NCPPB 2655	Ri	Type I (Ri)	natural isolate	A. deltaense	G7_c	Biovar 1
15-172	15-172	pTi	Type III	natural isolate	A. deltaense	G7_a	Biovar 1
14-818c	14-818c	pTi	Type III	natural isolate	A. deltaense	G7_a	Biovar 1
CFBP7129	CFBP7129	pTiCFBP7129	Type Ib	natural isolate	A. deltaense	G7	Biovar 1
CFBP5499	CFBP5499	pTiCFBP5499	Type III	natural isolate	A. fabrum	G8	Biovar 1
1D1487	1D1487	pTi1D1487	Type Ia	natural isolate	A. fabrum	G8	Biovar 1
N33/94	N33/94	pTi	Type Ib	natural isolate	A. fabrum	G8_a	Biovar 1
1D132	1D132	pTi1D132	Type Ib	natural isolate	A. fabrum	G8_a	Biovar 1
1D1478	1D1478	pTi1D1478	Type Ib	natural isolate	A. fabrum	G8	Biovar 1
CFBP5877	CFBP5877	pTiCFBP5877	Type III	natural isolate	A. fabrum	G6	Biovar 1
N40/94	N40/94	pTi	Type Ib	natural isolate	A. fabrum	G8_a	Biovar 1
2788	2788	pTi	Type III	natural isolate	A. fabrum	G8_a	Biovar 1
Di1525a	Di1525a	pTi	Type II	natural isolate	A. fabrum	G8_a	Biovar 1
GV3101	C58	pMP90, Gm-R		disarmed strain	A. fabrum	G8	Biovar 1	Koncz et al., 1986
C58C1	C58	pTiB6S3deltaT-DNA (pGV2260)		disarmed strain (chimeric)	A. fabrum	G8	Biovar 1	Deblaere et al., 1985
C58	C58	pTiC58,pAtC58		natural isolate	A. fabrum	G8	Biovar 1	Hamilton and Fall, 1971
CFBP5506	CFBP5506	Unknown	Unknown	natural isolate	A. salinitolerans	G9	Biovar 1
CFBP5507	CFBP5507	pTiCFBP5507	Type Ia	natural isolate	A. salinitolerans	G9	Biovar 1
NCPPB 2657	NCPPB 2657	Ri	Type I (Ri)	natural isolate	A. salinitolerans	G9	Biovar 1
A8196	A8196	pTiA8196	Type II	natural isolate	R. rhizogenes		Biovar 2
A4	A4	pRiA4	Type III (Ri)	natural isolate	R. rhizogenes		Biovar 2	White and Nester, 1980
EHA105	C58	pTiBo542		disarmed strain (chimeric)	A. fabrum	G8	Biovar 1	Hood et al., 1993
AGL1	C58	pTiBo542		disarmed strain	A. fabrum	G8	Biovar 1	Lazo et al., 1991
ARqua1	C58	pRiA4b	Type III (Ri)	chimeric	R. rhizogenes	G8	Biovar 2	Quandt et al., 1993
References:
Deblaere, R., Bytebier, B., De Greve, H., Deboeck, F., Schell, J., Van Montagu, M., and Leemans, J. (1985) Efficient octopine Ti plasmid-derived vectors for Agrobacterium-mediated gene transfer to plants. Nucleic Acids Res., 13, 4777–4788.
Hamilton, R.H. and Fall, M.Z. (1971) The loss of tumor-initiating ability in Agrobacterium tumefaciens by incubation at high temperature. Experientia, 27, 229–230.
Hoekema, A., Hirsch, P.R., Hooykaas, P.J.J., and Schilperoort, R.A. (1983) A binary plant vector strategy based on separation of vir- and T-region of the Agrobacterium tumefaciens Ti-plasmid. Nature, 303, 179–180.
Hood, E.E., Gelvin, S.B., Melchers, L.S., and Hoekema, A. (1993) New Agrobacterium helper plasmids for gene transfer to plants. Transgenic Res., 2, 208–218.
Koncz, C. and Schell, J. (1986) The promoter of TL-DNA gene 5 controls the tissue-specific expression of chimaeric genes carried by a novel type of Agrobacterium binary vector. Mol. Gen. Genet. MGG, 204, 383–396.
Lazo, G.R., Stein, P.A., and Ludwig, R.A. (1991) A DNA Transformation–Competent Arabidopsis Genomic Library in Agrobacterium. Bio/Technology, 9, 963–967.
Ooms, G., Hooykaas, P.J.J., Moolenaar, G., and Schilperoort, R.A. (1981) Crown gall plant tumors of abnormal morphology, induced by Agrobacterium tumefaciens carrying mutated octopine Ti plasmids; analysis of T-DNA functions. Gene, 14, 33–50.
Quandt, H., Pühler, A., and Broer, I. (1993) TRANSGENIC ROOT-NODULES OF VICIA-HIRSUTA - A FAST AND EFFICIENT SYSTEM FOR THE STUDY OF GENE-EXPRESSION IN INDETERMINATE-TYPE NODULES. Mol. Plant. Microbe Interact., 6, 699-706
White, F.F. and Nester, E.W. (1980) Relationship of plasmids responsible for hairy root and crown gall tumorigenicity. J. Bacteriol., 144, 710–720.
