## Supplementary material for "*Rhizobium rhizogenes* A4-derived strains mediate hyper-efficient transient gene expression in *Nicotiana benthamiana* and other solanaceous plants": Table S2. List of agrobacterial concentrations used in the study in agroinfiltration experiments.

### Sheet: Sheet1
Table S2. List of agrobacterial concentrations used in the study in agroinfiltration experiments.
Figure	Experiment	Strain	Product	OD600
Figure 1	Transient expression efficiency screening of 47 agrobacterial strains in N. benthamiana	All	RUBY	0.2
Figure 2a,b	Transient expression efficiency comparison of A4 with other BV1 strains in N. benthamiana	All	RUBY	0.2
Figure 2c,d	Cell death assay using Rpi-blb2/AVRblb2 pair comparing A4 and GV3101 in N. benthamiana	All	Rpi-blb2	0.2
Figure 2c,d	Cell death assay using Rpi-blb2/AVRblb2 pair comparing A4 and GV3101 in N. benthamiana	All	AVRblb2	0.1
Figure 2e,f	Cell death assay using Rx/CP pair comparing A4 and C58C1 in N. benthamiana	All	Rx	0.05
Figure 2c,d	Cell death assay using Rx/CP pair comparing A4 and C58C1 in N. benthamiana	All	CP	0.05
Figure 3d	Leaf curling phenotype comparison between A4, AS101 and GV3101 in N. benthamiana	All	RUBY	0.2
Figure 4	Transient expression efficiency comparison of A4-derived strains in N. benthamiana	All	RUBY	0.2
Figure 5	Vacuum infiltration of N. benthamiana 6-week-old plants comparing A4, AS109 and GV3101	All	RUBY	0.05
Figure 6a,b	Transient expression efficiency comparison of A4 with other BV1 strains in eggplant, tomato and pepper	All	RUBY	0.2
Figure 6c-e	Cell death assay using Rx/CP pair comparing A4 and C58C1 in eggplant, tomato and pepper	All	Rx	0.05
Figure 6c-e	Cell death assay using Rx/CP pair comparing A4 and C58C1 in eggplant, tomato and pepper	All	CP	0.05
Figure S1	Transient expression efficiency comparison of A4, AGL1, EHA105 and GV3101 in N. benthamiana	All	RUBY	0.2
Figure S2	Transient expression efficiency comparison of A4, A8196, ARqua1 and GV3101 in N. benthamiana	All	RUBY	0.2
Figure S3	GFP expression comparison in N. benthamiana using A4 and GV3101	All	GFP	0.2
Figure S4a	Leaf curling phenotype in N. benthamiana leaves by using A4	A4	RUBY	0.2
Figure S6	Vacuum infiltration of N. benthamiana 4-week-old plants comparing A4, AS109 and GV3101	All	RUBY	0.05
Figure S7	Transient expression efficiency comparison of A4 with AS104 in N. benthamiana	All	RUBY	0.2
