## Supplementary material for "*Rhizobium rhizogenes* A4-derived strains mediate hyper-efficient transient gene expression in *Nicotiana benthamiana* and other solanaceous plants": Table S3. List of primers used in the study.

### Sheet: Sheet1
Table S3. List of primers used in the study.
Name	Sequence	Purpose
5'XbaI-pRiA4	AAAATCTAGACCGCAGGATTTCGTTCGTCGTGCG	pRiA4 disarming
3' pRiA4	CATACCTCCACACAAATTTATCTACCCAAGGAGCGACGCCTTCTGGCC	pRiA4 disarming
3'PstI-pRiA4	AAAACTGCAGTCTGCATTTCCCCGAACAGACCTA	pRiA4 disarming
5' pRiA4	GGCCAGAAGGCGTCGCTCCTTGGGTAGATAAATTTGTGTGGAGGTATG	pRiA4 disarming
5'M-pRiA4	TCCACAACGAGCCACAATTTCCGCTCC	Sequencing
5'F-pRiA4	ATTCAGCAACGAGAGTGCGCGAGTGAC	Sequencing
3'B-pRiA4	CCAAGGGGAGCAGCAGTACCTGATTTC	Sequencing
T3SSUP_spacer_F	ATAAAATTTTGGCACAGGCTTGGCGAAAATATGCAT	Sequencing
T3SS_DOWN_cluster_F	TGGCCTTGCGTCAGCCGCTTAGAGG	Sequencing
T3SS_DOWN_sctC_GG_R	TAGGTCTCTAGCGGCTTGGTAACGAAAAAGGGG	Sequencing
T3SSDOWN_spacer_F	CATTGCAAATATGTTCGCGTCATCCATCTGGTCACC	Sequencing
KmR_spacer_F	ATAAGGGCTTTGGCAGCAGCAATCCTTGCGTCCGAT	Kanamycin gene KO
KmR_spacer_R	TTCAATCGGACGCAAGGATTGCTGCTGCCAAAGCCC	Kanamycin gene KO
CRISPR_KmR_R	TGCCCAGCGGTCGTCGCTCATGAAGCCGGCGG	Sequencing
Cas6_F2	CCACTCACTTGGGGAGTCCAGCAAA	sequencing
pEA186_first_GG_F	TACACCTGCATATCTTACTGCAGTAGTTTTGCTGAAATACTC	Cloning
pEA186_first_GG_R	ATCACCTGCTATAGGTATATCTCCTTATACCGAGCTCGAATT	Cloning
pEA186_second_GG_F	TACACCTGCATATTACCATGGCGACAAGTTTACCTACGCCCT	Cloning
pEA186_second_GG_R	ATCACCTGCTATAGAAATGACCTCGAGGAAAATGTCGTAAAC	Cloning
pEA186_LacZ_GG_F	TACACCTGCATATTTTCGCAGCTGGCACGACAGGTTTGCCGA	Cloning
pEA186_LacZ_GG_R	ATCACCTGCTATATAAGGAGAGCGTTCACCGACAAACAACAG	Cloning
pJQ200_P4_R	GGATTTGCAGACTACGGGCC	Sequencing
