## Supplementary material for "*Rhizobium rhizogenes* A4-derived strains mediate hyper-efficient transient gene expression in *Nicotiana benthamiana* and other solanaceous plants": Table S4. List of plasmids and sequences used in the study.

### Sheet: Sheet1
Table S4. List of plasmids and sequences used in the study.
Plasmid ID	Product	Purpose	RE	Backbone plasmids	Antibiotic	Comment	Publication	Sequnce
Level 1 backbone acceptor
pICH86922OD		Binary vector	BsaI		Kan		A gift from Mark Youles (The Sainsbury Laboratory)
Level 0 modules
pICH41531	GFP	Level 0, CDS module	BsaI		Spec	CDS module (AATG-GCTT)	Engler et al., 2014; addgene #50321
pCHW30001	RUBY	Level 0, CDS module	BsaI	pAGM9121	Spec	CDS module (AATG-GCTT)	Chiang et al., 2024
Level 1 modules
pG3101-35S:Rx-4HA	pG3101-35S:Rx-4HA				Kan		Tameling et al., 2007
pG3101-35S:CP-CBP-SBP	pG3101-35S:CP-CBP-SBP				Kan		Tameling et al., 2007
pICH86988-35S::Rpi-blb2-HF	pICH86988-Rpi-blb2-HF				Kan		This study
pGWB12-35S:Flag-AVRblb2	pGWB12-35S:Flag-AVRblb2				kan		Bozkurt et al., 2011
pCHW041090	pICH86922OD-GFP				Kan		This study
pCHW31001	pICH86922OD-RUBY				Kan		This study
R. rhizogenes A4 gene editing
pJQ200KS-SpecR		Suicide plasmid acceptor	XbaI, PstI		Spec	pRiA4 disarming	This study
pJQ200KS-SpecR-A4-U-T-DNA-D		pRiA4 disarming			Spec		This study
pUC57-T3SS_spacers	pUC57-T3SS_spacers	T3SS deletion	BsaI		Kan		This study	Sequnces of two spacers for T3SS deletion of A4 (taGGTCTCtATAAtgtaaacgctgcgtaaatggcgcccgcggacgtgaactgccgagtaggtagctgataagcaaatatgttcgcgtcatccatctggtcaccTGAAtGAGACCta)
pKL2310		INTEGRATE acceptor	BsaI		Spec	T3SS deletion	Aliu et al., 2022; addgene #187875
pKL2315		LoxP fragments recombination			Kan	T3SS deletion	Aliu et al., 2022; addgene #187876
pCHW027037		INTEGRATE acceptor with LacZ as Tn cargo	BsaI		Spec	KanR KO	This study
References
Aliu, E., Lee, K., and Wang, K. (2022) CRISPR RNA-guided integrase enables high-efficiency targeted genome engineering in Agrobacterium tumefaciens. Plant Biotechnol. J., 20, 1916–1927.
Bozkurt, T.O., Schornack, S., Win, J., Shindo, T., Ilyas, M., Oliva, R., et al. (2011) Phytophthora infestans effector AVRblb2 prevents secretion of a plant immune protease at the haustorial interface. Proc. Natl. Acad. Sci., 108, 20832–20837.
Chiang, B.-J., Lin, K.-Y., Chen, Y.-F., Huang, C.-Y., Goh, F.-J., Huang, L.-T., et al. (2024) Development of a tightly regulated copper-inducible transient gene expression system in Nicotiana benthamiana incorporating a suicide exon and Cre recombinase. New Phytol., 244, 318–331.
Engler, C., Youles, M., Gruetzner, R., Ehnert, T.-M., Werner, S., Jones, J.D.G., et al. (2014) A Golden Gate Modular Cloning Toolbox for Plants. ACS Synth. Biol., 3, 839–843.
Tameling, W.I.L. and Baulcombe, D.C. (2007) Physical association of the NB-LRR resistance protein Rx with a Ran GTPase-activating protein is required for extreme resistance to Potato virus X. Plant Cell, 19, 1682–1694.
